# Downregulation of the silent potassium channel Kv8.1 increases ALS motor neuron vulnerability

**DOI:** 10.1101/2023.05.07.539778

**Authors:** Xuan Huang, Seungkyu Lee, Riki Kawaguchi, Ole Wiskow, Sulagna Ghosh, Devlin Frost, Laura Perrault, Roshan Pandey, Kuchuan Chen, Joseph R. Klim, Bruno Boivin, Crystal Hermawan, Kenneth J. Livak, Dan Geschwind, Brian J. Wainger, Kevin Eggan, Bruce P. Bean, Clifford J Woolf

**Affiliations:** F.M. Kirby Neurobiology Research Center, Boston Children’s Hospital, Boston, United States; Department of Psychiatry and Semel Institute for Neuroscience and Human Behavior, David Geffen School of Medicine, University of California Los Angeles, Los Angeles, United States; Department of Stem Cell and Regenerative Biology, Department of Molecular and Cellular Biology, and Harvard Stem Cell Institute, Cambridge, United States; Translational Immunogenomics Lab, Dana-Farber Cancer Institute, Boston, United States; Department of Neurology, Sean M. Healey & AMG Center for ALS, Massachusetts General Hospital, Harvard Medical School, Boston, United States; Department of Neurobiology, Harvard Medical School, Boston, United States

## Abstract

The Kv8.1 potassium ion channel encoded by the KCNV1 gene is a “silent” subunit whose biological function is unknown. In ALS patient-derived motor neurons carrying SOD1(A4V) and C9orf72 mutations, its expression is highly reduced, yielding increased vulnerability to cell death without a change in motor neuronal firing. Our data suggests that Kv8.1 modulates Kv2 channel function to impact neuronal metabolism and lipid/protein transport pathways, but not excitability.
