## Supplemental Tabls for "Downregulation of the silent potassium channel Kv8.1 increases ALS motor neuron vulnerability": Supplement table 1.xlsx

### Sheet: Table 1
	Batch	Methods	whole number	after EP QC	after expression QC
	Batch 1	Patch-qPCR	131	124	123
		Patch-seq	96	95	87
	Batch 2	Patch-seq	96	85	83
	Total		323	304	293
	%		100	94.1176	90.7121

### Sheet: Table 2
	Category	Parameter	Description
	Passive properties	Cm_m	Membrance capacitance
		Rs_m	Serial resistance
		Rinput_m	Input resistance
	First AP characteristics	Pk	Action potential peak
		Ht	Action potential hegiht
		Upstr	Upstroke - maximum velocity
		Dnstr	Downstroke - maximum velocity
		Vupstr	Time derivative of upstroke velocity
		Vdnstr	Time derivative of downstroke velocity
		Trghaft	Trough (Afterhyperpolariztion)
		wdthhalf	Half-width
		wdthdiff	Time difference between mid-downstroke and mid-upstroke
		tpk	Time to peak
		ttrgh	Time to trough
		vthresh	Threshold
		ithresh	Time to threshold
		Lat	Latency
		AvgVm	Average membrane potential
		PreVol	Voltage before stimulation
	Firing	isi	Interspike interval
		Spks	Number of spikes
		Freq	Whole frequency
		FreqInst	Instant frequency

### Sheet: Table 3
	Gene set	Classifications	Number of genes	Gene lists
	Housekeeping genes		2	GAPDH, ACTB
	MN markers		10	CHAT, SLC18A3, ISL1, MNX1, CHODL, MMP9, ESRRG, UCHL1, THY1, DLK1
	Glial cell marker (negative marker)		1	mouse Gfap
	ALS related genes		14	DDIT3, HSPA5, BTG2, NOS1, NOS2, TBK1, GADD45B, CALR, CALB1, PVALB, PPARGC1A, EPHA4, RTN4, HDAC6
	Voltage gated ion channels	K channels	88	KCNA1, KCNA2, KCNA3, KCNA4, KCNA5, KCNA6, KCNA10, KCNAB1, KCNAB2, KCNAB3, KCNB1, KCNB2, KCNC1, KCNC2, KCNC3, KCNC4, KCND1, KCND2, KCND3, KCNE1, KCNE1L, KCNE2, KCNE3, KCNE4, KCNF1, KCNG1, KCNG2, KCNG3, KCNG4, KCNH1, KCNH2, KCNH3, KCNH4, KCNH5, KCNH6, KCNH7, KCNH8, KCNIP1, KCNIP2, KCNIP3, KCNIP4, KCNJ1, KCNJ10, KCNJ11, KCNJ12, KCNJ13, KCNJ14, KCNJ15, KCNJ16, KCNJ2, KCNJ3, KCNJ4, KCNJ5, KCNJ6, KCNJ8…
		Na channels	15	SCN1A, SCN1B, SCN2A, SCN2B, SCN3A, SCN3B, SCN4A, SCN4B, SCN5A, SCN7A, SCN8A, SCN9A, SCN10A, SCN11A, NALCN
		Ca channels	26	CACNA1A, CACNA1B, CACNA1C, CACNA1D, CACNA1E, CACNA1F, CACNA1G, CACNA1H, CACNA1I, CACNA1S, CACNA2D1, CACNA2D2, CACNA2D3, CACNA2D4, CACNB1, CACNB2, CACNB3, CACNB4, CACNG1, CACNG2, CACNG3, CACNG4, CACNG5, CACNG6, CACNG7, CACNG8
		HCN & CNG channels	10	CNGA1, CNGA2, CNGA3, CNGA4, CNGB1, CNGB3, HCN1, HCN2, HCN3, HCN4
	Ligand gated ion channels	Glutamate receptors	14	GRIA1, GRIA2, GRIA3, GRIA4, GRIK1, GRIK2, GRIK3, GRIK4, GRIK5, GRIN1, GRIN2A, GRIN2B, GRIN2C, GRIN2D
		GABA receptors	19	GABRA1, GABRA2, GABRA3, GABRA4, GABRA5, GABRA6, GABRB1, GABRB2, GABRB3, GABRD, GABRE, GABRG1, GABRG2, GABRG3, GABRP, GABRQ, GABRR1, GABRR2, GABRR3
		Glycine receptors	4	GLRA1, GLRA2, GLRA3, GLRB
		Serotonin receptors	5	HTR3A, HTR3B, HTR3C, HTR3D, HTR3E
		P2X receptors	7	P2RX1, P2RX2, P2RX3, P2RX4, P2RX5, P2RX6, P2RX7
		Acetylcholine receptors	16	CHRNA1, CHRNA2, CHRNA3, CHRNA4, CHRNA5, CHRNA6, CHRFAM7A, CHRNA9, CHRNA10, CHRNB1, CHRNB2, CHRNB3, CHRNB4, CHRND, CHRNE, CHRNG
		TRP channels	35	TRPA1, TRPC1, TRPC3, TRPC4, TRPC5, TRPC6, TRPC7, TRPV1, TRPV2, TRPV3, TRPV4, TRPV5, TRPV6, TRPM1, TRPM2, TRPM3, TRPM4, TRPM5, TRPM6, TRPM7, TRPM8, MCOLN1, MCOLN2, MCOLN3, CATSPER1, CATSPER2, CATSPER3, CATSPER4, PKD1, PKD2, PKD2L1, PKD2L2, TPCN1, TPCN2
	Miscellaneous genes		13	ZACN, GPR37, TCEAL5, PPIA, NEFH, NEFM, LY6E, LY6H, ASCL1, SST, SOD1, GFAP, eGFP
	Total		279
