## Supplemental Tabls for "Downregulation of the silent potassium channel Kv8.1 increases ALS motor neuron vulnerability": Supplemental table 2.xlsx

### Sheet: Sheet1
No.	Gene name
1	SLX4IP
2	VIP
3	ARHGAP24
4	PRTFDC1
5	FANCI
6	RASGEF1A
7	IQCH
8	DDX11-AS1
9	CMPK2
10	PTPRK
11	STAG3
12	BZRAP1-AS1
13	BUB1B
14	NRN1
15	SALL3
16	KLHL35
17	ZNF605
18	MAB21L2
19	OPRL1
20	OR2L13
21	QPCT
22	AKT1S1
23	CCDC177
24	LRFN1
25	GATA6
26	GPRIN2
27	RARB
28	DACT2
29	HLA-DPA1
30	REG1A
31	PLCB2
32	RHOV
33	NLRP2
34	CCDC3
35	ZNF804B
36	DENND1C
37	PTCHD3P1
38	LOC100505738
39	TAC1
40	ARMCX1
41	PHOX2B
42	CDH13
43	LPL
44	LDHA
45	SYT4
46	PLCH1
47	DEPDC4
48	XIST
49	ZNF300
50	C8ORF58
51	TSPAN33
52	SESN3
53	LSAMP
54	S1PR1
55	CHCHD2
56	SLITRK2
57	KCNV1
58	VAMP5
59	CEMP1
60	TCEAL5
61	SYT11
62	NGRN
63	RAB3B
